# Global distribution of isoprenoid quinones across Bacteria

**DOI:** 10.1101/2025.09.17.676790

**Authors:** Sophie-Carole Chobert, Suraj Kanwar, Olivier Lerouxel, Nelle Varoquaux, Julie Michaud, Ludovic Pelosi, Fabien Pierrel, Sophie S. Abby

## Abstract

Isoprenoid quinones represent a class of redox lipids involved in many critical cellular functions, including ATP synthesis through electron transport chains. They thus occupy a pivotal role in the bioenergetics of all three domains of life. The diversity of quinone types observed across microbial taxa has long supported their use as chemotaxonomic markers in microbial systematics. More recently, variations in quinone repertoires have been linked to metabolic adaptations and a novel quinone was discovered. Despite a revived interest in the role of quinones, a unified perspective on the distribution of quinones in Bacteria is currently lacking. In this study, quinone biosynthetic pathways were systematically annotated in 26,264 high quality genomes of bacterial species, and specific information on quinones produced by over 6,000 bacterial species was extracted by text mining the abstracts of thousands of articles. The results were mapped onto a phylogenetic tree, providing the most comprehensive overview of quinone distribution in Bacteria to date. This enabled us to highlight the surprisingly dynamic evolutionary history of the two menaquinone-producing pathways. Moreover, the identification and experimental validation of a deeply branching ubiquinone pathway in *Desulfobacterota* represents the first occurrence of such a pathway outside the *Pseudomonadota* and provides insights into the nature of the ancestral UQ pathway. The updated compendium of bacterial quinones is a valuable resource to facilitate the prediction of quinone structural features from genomic data, to establish correlations between quinone structures and cellular traits, and to explore the evolution of quinone repertoires in connection with the diversification of microbial metabolisms.
