## Supplementary material for "Global distribution of isoprenoid quinones across Bacteria": S3 Table

### Sheet: Species trees
Tree Fig.1	Tree Fig. 2	Tree Fig. 3 – Actinomycetota	Tree Fig. 3 – “Deltaproteobacteria”	Tree Fig. 4 – GWC2-55-46
GB_GCA_001784175.1	RS_GCF_023130475.1	GB_GCA_019694615.1	GB_GCA_001797335.1	GB_GCA_008534395.1
GB_GCA_001508335.1	RS_GCF_900105905.1	GB_GCA_958296055.1	GB_GCA_002796345.1	GB_GCA_004195035.1
GB_GCA_002084765.1	RS_GCF_003217355.1	RS_GCF_000299415.1	GB_GCA_021810905.1	GB_GCA_004195045.1
GB_GCA_025774605.1	GB_GCA_937864185.1	RS_GCF_000015025.1	GB_GCA_023265625.1	GB_GCA_021792615.1
GB_GCA_028699915.1	RS_GCF_900215655.1	RS_GCF_000772085.1	GB_GCA_004195035.1	GB_GCA_025062045.1
GB_GCA_031082425.1	RS_GCF_003574315.2	RS_GCF_001636295.1	GB_GCA_004195045.1	GB_GCA_031274925.1
GB_GCA_030747075.1	RS_GCF_003289955.1	RS_GCF_010634855.1	GB_GCA_008534395.1	GB_GCA_030690165.1
GB_GCA_030448265.1	RS_GCF_003020585.1	GB_GCA_019429145.1	GB_GCA_011049115.1	GB_GCA_029858205.1
GB_GCA_011049115.1	GB_GCA_024103495.1	GB_GCA_023488435.1	GB_GCA_026983715.1	GB_GCA_019912665.1
GB_GCA_030765405.1	RS_GCF_003260125.1	GB_GCA_030651765.1	GB_GCA_022710975.1	GB_GCA_030583865.1
GB_GCA_002783345.1	RS_GCF_001753675.2	GB_GCA_002783345.1	GB_GCA_001770205.1	GB_GCA_001595385.3
RS_GCF_900215655.1	GB_GCA_022759145.1	GB_GCA_014859275.1	RS_GCF_000210915.2	GB_GCA_020846435.1
RS_GCF_003574315.2	RS_GCF_005771535.1	GB_GCA_020053595.1	GB_GCA_030425045.1	GB_GCA_024275045.1
RS_GCF_015775515.1	RS_GCF_002532075.1	GB_GCA_021791195.1	RS_GCF_000196175.1	GB_GCA_024278765.1
GB_GCA_018435605.1	RS_GCF_000427095.1	GB_GCA_030446465.1	GB_GCA_019695175.1	GB_GCA_029262515.1
GB_GCA_029260815.1	RS_GCF_900015215.1	GB_GCA_030776625.1	RS_GCF_000348725.1
GB_GCA_016709145.1	RS_GCF_009834925.2	GB_GCA_937863385.1	GB_GCA_022820725.1
GB_GCA_030613505.1	RS_GCF_011067105.1	GB_GCA_030146615.1	GB_GCA_951812575.1
GB_GCA_005223185.1	RS_GCF_000512895.1	GB_GCA_019414605.1	GB_GCA_003135135.1
GB_GCA_022710975.1	RS_GCF_021654575.1	RS_GCF_000023845.1	GB_GCA_021794015.1
GB_GCA_029210965.1	RS_GCF_014201505.1	RS_GCF_015277515.1	RS_GCF_003260125.1
GB_GCA_020724025.1	RS_GCF_000016165.1	GB_GCA_003553795.1	RS_GCF_006517175.1
GB_GCA_022482735.1	RS_GCF_900177375.1	RS_GCF_003074135.1	RS_GCF_007993755.1
GB_GCA_024103495.1	GB_GCA_000517565.1	RS_GCF_004322855.1	GB_GCA_020724025.1
RS_GCF_003260125.1	RS_GCF_000007985.2	GB_GCA_018831265.1	GB_GCA_030017685.1
RS_GCF_900112165.1	RS_GCF_000305935.1	GB_GCA_002843005.1	GB_GCA_001751075.1
GB_GCA_018812925.1	GB_GCA_945859975.1	GB_GCA_004366385.1	GB_GCA_030616475.1
GB_GCA_015486155.1	RS_GCF_003697165.2	GB_GCA_016870485.1	GB_GCA_026415325.1
GB_GCA_919901855.1	RS_GCF_030159095.1	RS_GCF_003351045.1	GB_GCA_019429245.1
GB_GCA_030146615.1	RS_GCF_022808865.1	GB_GCA_014360655.1	GB_GCA_021802605.1
GB_GCA_013151235.1	RS_GCF_008326305.1	GB_GCA_028697145.1	GB_GCA_024653725.1
GB_GCA_001873295.1	RS_GCF_028728065.1	GB_GCA_030019255.1	GB_GCA_004322275.1
GB_GCA_019695335.1	RS_GCF_001263175.1	GB_GCA_022396035.1	GB_GCA_016214985.1
GB_GCA_903871855.1	RS_GCF_003073135.1	GB_GCA_028698215.1	GB_GCA_001184205.1
RS_GCF_013283835.1	RS_GCF_001748245.1	GB_GCA_016870355.1	GB_GCA_020444545.1
GB_GCA_001045525.1	RS_GCF_014207595.1	GB_GCA_027494115.1	RS_GCF_000931935.2
RS_GCF_014203025.1	RS_GCF_011065895.1	GB_GCA_027494165.1	GB_GCA_030613055.1
GB_GCA_018334695.1	RS_GCF_000737335.2	GB_GCA_021848885.1	GB_GCA_900258555.1
RS_GCF_000020945.1	RS_GCF_002554705.1	RS_GCF_003287285.1	RS_GCF_000422285.1
GB_GCA_903861835.1	RS_GCF_003568865.1	RS_GCF_003014555.1	RS_GCF_000195295.1
GB_GCA_007131925.1	RS_GCF_000009905.1	RS_GCF_014204975.1	GB_GCA_021813445.1
GB_GCA_030619885.1	RS_GCF_025685415.1	GB_GCA_009694365.1	GB_GCA_028695935.1
GB_GCA_030549815.1	RS_GCF_001263415.1	GB_GCA_903896045.1	GB_GCA_900659855.1
RS_GCF_000305935.1	RS_GCF_000687145.1	RS_GCF_018141525.1	RS_GCF_000429925.1
GB_GCA_028277985.1	RS_GCF_018141525.1	RS_GCF_003634695.1	RS_GCF_026155325.1
GB_GCA_001513185.1	RS_GCF_010681825.2	RS_GCF_004216915.1	RS_GCF_900142135.1
GB_GCA_029565935.1	GB_GCA_001724025.1	RS_GCF_009602465.1	RS_GCF_000233695.2
RS_GCF_019668485.1	RS_GCF_001544015.1	RS_GCF_014203755.1	GB_GCA_000769715.1
GB_GCA_001603805.1		RS_GCF_900107175.1	GB_GCA_004028505.1
GB_GCA_016214985.1		GB_GCA_002284855.1	RS_GCF_016918565.1
RS_GCF_002777255.1		RS_GCF_002287925.1	RS_GCF_000025945.1
GB_GCA_001184205.1		RS_GCF_002288225.1	GB_GCA_027064585.1
RS_GCF_001577525.1		GB_GCA_018401275.1	GB_GCA_030262725.1
RS_GCF_000526195.1		RS_GCF_000969705.1	RS_GCF_001577525.1
RS_GCF_022558445.1		RS_GCF_004300825.1	GB_GCA_021777225.1
RS_GCF_000020965.1		RS_GCF_004342025.1	GB_GCA_903952205.1
GB_GCA_027004715.1		RS_GCF_022919075.1	RS_GCF_000266945.1
GB_GCA_018263585.1		RS_GCF_900167475.1	RS_GCF_000179555.1
RS_GCF_002355835.1		GB_GCA_026415615.1	RS_GCF_000468495.1
GB_GCA_951828535.1		GB_GCA_027493445.1	RS_GCF_024204645.1
GB_GCA_027923555.1		GB_GCA_004563715.1	RS_GCF_000711225.1
GB_GCA_016875135.1		RS_GCF_001029505.1	RS_GCF_000827125.1
GB_GCA_002436025.1		GB_GCA_016703125.1	RS_GCF_019704135.1
RS_GCF_002210425.1		GB_GCA_030650795.1	GB_GCA_026988585.1
RS_GCF_000158275.2		GB_GCA_030684515.1	RS_GCF_001687335.1
GB_GCA_001443005.1		GB_GCA_030448005.1	RS_GCF_012979235.1
GB_GCA_009691765.1		RS_GCF_023330665.1	GB_GCA_026129405.1
GB_GCA_002746535.1		RS_GCF_030646155.1	GB_GCA_016183235.1
GB_GCA_001790855.1		RS_GCF_000384115.1	GB_GCA_030263375.1
GB_GCA_018831265.1		RS_GCF_004365705.1	GB_GCA_028277985.1
GB_GCA_024278175.1		RS_GCF_006715395.1	GB_GCA_903936705.1
GB_GCA_002898535.1		RS_GCF_015999245.1	RS_GCF_003697165.2
GB_GCA_026003195.1		RS_GCF_001570365.1	GB_GCA_003142855.1
RS_GCF_030520105.1		RS_GCF_004348515.1	GB_GCA_023438785.1
GB_GCA_015075175.1		RS_GCF_016863095.1	GB_GCA_002796325.1
RS_GCF_022808815.1		GB_GCA_030018275.1	GB_GCA_014075295.1
GB_GCA_028698215.1		GB_GCA_030019215.1	GB_GCA_026708565.1
GB_GCA_024277525.1		GB_GCA_003132585.1	GB_GCA_016702545.1
GB_GCA_013152945.1		GB_GCA_002352645.1	GB_GCA_016711215.1
GB_GCA_021734025.1		GB_GCA_019695375.1	GB_GCA_001628815.1
GB_GCA_022821085.1		GB_GCA_005884925.1	RS_GCF_008802365.1
GB_GCA_020052235.1		GB_GCA_025351565.1	RS_GCF_016458275.1
GB_GCA_027064125.1		GB_GCA_026003015.1	GB_GCA_019912665.1
GB_GCA_021817145.1		GB_GCA_011371355.1	GB_GCA_029858205.1
GB_GCA_029262235.1		GB_GCA_026985095.1	GB_GCA_030583865.1
GB_GCA_028699085.1		GB_GCA_030584185.1	GB_GCA_016706545.1
GB_GCA_013360915.1		GB_GCA_016649875.1	GB_GCA_016716835.1
GB_GCA_014360495.1		GB_GCA_937858655.1	RS_GCF_000024805.1
GB_GCA_014360055.1		RS_GCF_000024545.1	GB_GCA_023150935.1
GB_GCA_016178055.1		RS_GCF_000016425.1	GB_GCA_019637795.1
GB_GCA_022562795.1		RS_GCF_004348325.1	GB_GCA_026415395.1
GB_GCA_016713535.1		RS_GCF_000948395.1	GB_GCA_011773515.1
GB_GCA_029551925.1		GB_GCA_900100325.1	GB_GCA_013152945.1
GB_GCA_026129095.1		GB_GCA_005405945.1	GB_GCA_030595125.1
GB_GCA_030652805.1		RS_GCF_001642995.1	GB_GCA_016715815.1
GB_GCA_018830565.1		RS_GCF_002803085.1	GB_GCA_023250675.1
GB_GCA_021776825.1		RS_GCF_002920535.1	GB_GCA_019912885.1
GB_GCA_022072165.1		RS_GCF_003258295.1	GB_GCA_026129095.1
GB_GCA_021810565.1		RS_GCF_013778455.1	GB_GCA_022763185.1
GB_GCA_021799275.1		RS_GCF_016103465.1	GB_GCA_021792615.1
GB_GCA_022763185.1		RS_GCF_018138715.1	GB_GCA_028277945.1
GB_GCA_021792615.1		RS_GCF_022808175.1	GB_GCA_026388655.1
GB_GCA_024655965.1		RS_GCF_024298965.1	GB_GCA_002010915.1
GB_GCA_028277945.1		RS_GCF_024519315.1	RS_GCF_000014865.1
GB_GCA_030247525.1		RS_GCF_900105395.1	RS_GCF_003611695.1
GB_GCA_026388655.1		RS_GCF_031157275.1	RS_GCF_020103725.1
GB_GCA_028687545.1		RS_GCF_013407765.1	RS_GCF_024198255.1
GB_GCA_002010915.1		RS_GCF_004337705.1	RS_GCF_023169945.1
RS_GCF_900070205.1			RS_GCF_001263175.1
GB_GCA_021372535.1			RS_GCF_000022145.1
RS_GCF_000284315.1			RS_GCF_000170895.1
GB_GCA_019912885.1			RS_GCF_002343915.1
RS_GCF_001544015.1			GB_GCA_020633335.1
GB_GCA_016207825.1			RS_GCF_000024725.1
GB_GCA_022706085.1			GB_GCA_023301565.1
GB_GCA_023249195.1			RS_GCF_001748245.1
GB_GCA_030647435.1			GB_GCA_020632715.1
GB_GCA_002869225.1			GB_GCA_016709545.1
RS_GCF_022539405.1			RS_GCF_000737325.1
GB_GCA_030692565.1			RS_GCF_029946515.1
GB_GCA_001797335.1			GB_GCA_016712525.1
GB_GCA_001789205.1			GB_GCA_011046395.1
GB_GCA_003327425.1			GB_GCA_028715605.1
GB_GCA_029565735.1			RS_GCF_901905185.1
GB_GCA_020073205.1			RS_GCF_003254295.1
RS_GCF_014467015.1			GB_GCA_007571325.1
GB_GCA_028715605.1			GB_GCA_022819805.1
GB_GCA_024222485.1			GB_GCA_951812945.1
GB_GCA_015493505.1			GB_GCA_015493505.1
GB_GCA_022574555.1			GB_GCA_026986155.1
GB_GCA_013178125.1			GB_GCA_022574555.1
GB_GCA_003553445.1			GB_GCA_003339605.1
GB_GCA_016875165.1			GB_GCA_016875165.1
GB_GCA_008534395.1			GB_GCA_007244375.1
GB_GCA_016867235.1			GB_GCA_023229765.1
GB_GCA_019695055.1			RS_GCF_900109885.1
RS_GCF_000009905.1			GB_GCA_021777755.1
GB_GCA_900129645.1			RS_GCF_027925305.1
RS_GCF_027925305.1			RS_GCF_003751385.1
GB_GCA_031274925.1			GB_GCA_025062045.1
RS_GCF_001263415.1			GB_GCA_031274925.1
RS_GCF_000145615.1			GB_GCA_016786595.1
RS_GCF_008630935.1			GB_GCA_020845775.1
RS_GCF_003057965.1			GB_GCA_027487795.1
GB_GCA_020723105.1			GB_GCA_013215565.1
RS_GCF_001601575.1			GB_GCA_016875225.1
RS_GCF_001547735.1			GB_GCA_029261925.1
RS_GCF_004135675.1			RS_GCF_000421605.1
GB_GCA_012729785.1			RS_GCF_001548275.1
GB_GCA_903935335.1			RS_GCF_012317585.1
GB_GCA_016235455.1			GB_GCA_903935335.1
GB_GCA_022841245.1			GB_GCA_001798135.1
GB_GCA_016713175.1			GB_GCA_019695305.1
GB_GCA_009840385.1			GB_GCA_018436855.1
GB_GCA_905235605.1			GB_GCA_029552245.1
GB_GCA_947446285.1			GB_GCA_012960245.1
GB_GCA_030665885.1			GB_GCA_029248525.1
GB_GCA_018001635.1			GB_GCA_945872365.1
GB_GCA_028716385.1			GB_GCA_009926305.1
GB_GCA_020634015.1			GB_GCA_026390555.1
GB_GCA_021787565.1			GB_GCA_017302875.1
RS_GCF_013664685.1			GB_GCA_018001635.1
GB_GCA_023381695.1			GB_GCA_016875135.1
GB_GCA_021806765.1			GB_GCA_900299195.1
GB_GCA_030613005.1			GB_GCA_945878405.1
GB_GCA_029564595.1			GB_GCA_027717645.1
GB_GCA_030595925.1			GB_GCA_016874845.1
GB_GCA_951812665.1			GB_GCA_023248635.1
GB_GCA_016208975.1			GB_GCA_030431455.1
GB_GCA_022828125.1			GB_GCA_016717595.1
GB_GCA_023819375.1			GB_GCA_023150805.1
GB_GCA_016784025.1			GB_GCA_903861005.1
GB_GCA_016712285.1			GB_GCA_020633435.1
GB_GCA_012103255.1			GB_GCA_023150895.1
GB_GCA_028718185.1			GB_GCA_009692425.1
GB_GCA_029858565.1			GB_GCA_022447545.1
RS_GCF_014931565.1			GB_GCA_024228115.1
GB_GCA_016867725.1			GB_GCA_030749415.1
GB_GCA_958296065.1			GB_GCA_030690165.1
GB_GCA_028818695.1			GB_GCA_022824205.1
GB_GCA_009772965.1			GB_GCA_016874755.1
GB_GCA_903865935.1			GB_GCA_951813575.1
GB_GCA_026415325.1			GB_GCA_016703535.1
GB_GCA_016703535.1			GB_GCA_016713425.1
GB_GCA_022842935.1			GB_GCA_022842935.1
RS_GCF_000012865.1
GB_GCA_024279475.1
GB_GCA_030695905.1
GB_GCA_001800135.1
GB_GCA_021810905.1
GB_GCA_023265625.1
GB_GCA_022072175.1
GB_GCA_017303895.1
GB_GCA_937996705.1
GB_GCA_022821145.1
GB_GCA_002897735.1
GB_GCA_022646745.1
GB_GCA_024277275.1
GB_GCA_013390945.1
RS_GCF_003967195.1
GB_GCA_016713445.1
GB_GCA_024275515.1
RS_GCF_014643535.1
RS_GCF_000015865.1
RS_GCF_012163145.1
RS_GCF_000025305.1
RS_GCF_003184265.1
RS_GCF_020715685.1
RS_GCF_003721225.1
GB_GCA_021818865.1
RS_GCF_000015025.1
RS_GCF_000975135.1
GB_GCA_013112715.1
RS_GCF_026651605.1
GB_GCA_937868205.1
RS_GCF_000018425.1
GB_GCA_016709305.1
GB_GCA_009773565.1
RS_GCF_002355375.1
GB_GCA_023247255.1
GB_GCA_026989095.1
RS_GCF_003315245.1
RS_GCF_017876115.1
GB_GCA_029625215.1
GB_GCA_024231215.1
GB_GCA_937138275.1
GB_GCA_020053595.1
GB_GCA_002897635.1
GB_GCA_018332375.1
GB_GCA_026003395.1
GB_GCA_008375315.1
RS_GCF_002217655.1
RS_GCF_016638705.1
RS_GCF_001274725.1
RS_GCF_000331575.1
RS_GCF_000284515.1
RS_GCF_002262935.1
RS_GCF_002245695.1
RS_GCF_002109385.1
RS_GCF_001644195.2
RS_GCF_009718825.1
GB_GCA_013141065.1
RS_GCF_014192515.1
RS_GCF_002834295.1
GB_GCA_903926205.1
RS_GCF_002149925.1
RS_GCF_001431315.2
GB_GCA_022822375.1
GB_GCA_958296235.1
GB_GCA_002238725.1
GB_GCA_003135135.1
RS_GCF_900465355.1
GB_GCA_014201775.1
RS_GCF_001049755.1
RS_GCF_020923435.1
RS_GCF_001753675.2
RS_GCF_015277775.1
RS_GCF_003402575.1
GB_GCA_001751075.1
GB_GCA_945901855.1
GB_GCA_030446465.1
GB_GCA_016742095.1
GB_GCA_025360745.1
GB_GCA_026391915.1
GB_GCA_030431975.1
GB_GCA_022710725.1
GB_GCA_022705425.1
GB_GCA_023953695.1
GB_GCA_947481575.1
GB_GCA_016708315.1
GB_GCA_027623315.1
GB_GCA_026984775.1
GB_GCA_929200535.1
GB_GCA_023266095.1
GB_GCA_023213195.1
GB_GCA_005880615.1
GB_GCA_002842085.1
GB_GCA_031081675.1
RS_GCF_002207765.1
RS_GCF_004138105.1
GB_GCA_951812725.1
RS_GCF_014646935.1
GB_GCA_013112635.1
RS_GCF_003121845.1
RS_GCF_013085255.1
GB_GCA_937944105.1
RS_GCF_010093065.1
GB_GCA_950054535.1
GB_GCA_012972835.1
GB_GCA_947450095.1
GB_GCA_934747805.1
GB_GCA_025655555.1
RS_GCF_001613545.1
RS_GCF_000427095.1
RS_GCF_000145275.1
RS_GCF_003182095.1
RS_GCF_000478885.1
RS_GCF_019425495.1
RS_GCF_010672585.1
RS_GCF_022549695.1
GB_GCA_026129405.1
RS_GCF_000746025.2
GB_GCA_023150945.1
GB_GCA_013178015.1
RS_GCF_003751635.1
RS_GCF_000725345.1
RS_GCF_916619195.1
RS_GCF_000143985.1
RS_GCF_902459475.1
GB_GCA_003990955.1
RS_GCF_004339085.1
RS_GCF_001653195.1
RS_GCF_021608135.1
RS_GCF_003337735.1
RS_GCF_900156105.1
RS_GCF_004363045.1
RS_GCF_001753165.1
RS_GCF_000184345.1
RS_GCF_000331995.1
GB_GCA_030263375.1
GB_GCA_030018455.1
GB_GCA_025998755.1
GB_GCA_903936705.1
GB_GCA_029907255.1
RS_GCF_004353525.1
RS_GCF_003991135.1
GB_GCA_021802605.1
RS_GCF_001889305.1
RS_GCF_004758605.1
RS_GCF_900498135.1
RS_GCF_000620305.1
RS_GCF_000512895.1
GB_GCA_020725545.1
RS_GCF_013761005.1
RS_GCF_016446285.1
RS_GCF_000266945.1
RS_GCF_000233715.2
RS_GCF_013376455.1
RS_GCF_001742305.1
RS_GCF_001968985.1
GB_GCA_024641085.1
RS_GCF_003966755.1
RS_GCF_008728855.1
GB_GCA_005881825.1
RS_GCF_001999325.1
GB_GCA_014695345.1
GB_GCA_002840355.1
RS_GCF_003697165.2
GB_GCA_016703025.1
RS_GCF_000807675.2
RS_GCF_004322855.1
RS_GCF_000620845.1
GB_GCA_022072025.1
RS_GCF_014695385.1
GB_GCA_016788905.1
GB_GCA_903929765.1
GB_GCA_004297765.1
GB_GCA_019690095.1
GB_GCA_003142855.1
RS_GCF_007197755.1
GB_GCA_022843485.1
RS_GCF_014610845.1
RS_GCF_014252015.1
GB_GCA_951828235.1
RS_GCF_000833475.1
RS_GCF_024158125.1
GB_GCA_023898725.1
GB_GCA_023898745.1
GB_GCA_029867005.1
RS_GCF_030406045.1
GB_GCA_030657355.1
GB_GCA_022563685.1
GB_GCA_002796325.1
GB_GCA_013348725.1
GB_GCA_013414725.1
GB_GCA_015709695.1
GB_GCA_951812805.1
GB_GCA_016711215.1
RS_GCF_001939115.1
RS_GCF_013343005.1
GB_GCA_021162545.1
GB_GCA_014323835.1
GB_GCA_029860345.1
RS_GCF_016097415.1
GB_GCA_001595385.3
GB_GCA_903902445.1
GB_GCA_003242895.1
GB_GCA_016719885.1
GB_GCA_023266055.1
RS_GCF_003351045.1
GB_GCA_910588555.1
RS_GCF_900187945.1
GB_GCA_019694755.1
RS_GCF_000695095.2
RS_GCF_019063845.1
GB_GCA_913009335.1
RS_GCF_000011385.1
RS_GCF_001870225.1
GB_GCA_026387235.1
GB_GCA_030948915.1
GB_GCA_947492525.1
GB_GCA_028716705.1
GB_GCA_026184295.1
GB_GCA_902610175.1
GB_GCA_958295835.1
RS_GCF_003097315.1
GB_GCA_019637795.1
GB_GCA_013817245.1
RS_GCF_000165465.1
GB_GCA_016716835.1
RS_GCF_023227765.1
RS_GCF_000024765.1
RS_GCF_009649955.1
GB_GCA_001898075.1
RS_GCF_000742475.1
GB_GCA_019637335.1
GB_GCA_026002935.1
GB_GCA_016716225.1
RS_GCF_014359565.1
RS_GCF_011065895.1
GB_GCA_947476335.1
GB_GCA_011773515.1
GB_GCA_020635905.1
GB_GCA_019636275.1
GB_GCA_019695115.1
GB_GCA_017999615.1
GB_GCA_011056555.1
GB_GCA_030614915.1
GB_GCA_013152475.1
GB_GCA_025055015.1
GB_GCA_019873665.1
GB_GCA_030595125.1
GB_GCA_018606645.1
GB_GCA_026398415.1
GB_GCA_021773275.1
GB_GCA_023250675.1
GB_GCA_020720765.1
GB_GCA_030593065.1
GB_GCA_022447755.1
GB_GCA_028687435.1
GB_GCA_030859565.1
GB_GCA_028275345.1
GB_GCA_024234955.1
GB_GCA_020633725.1
GB_GCA_016180815.1
GB_GCA_016235055.1
GB_GCA_029261035.1
GB_GCA_022571365.1
GB_GCA_016716465.1
GB_GCA_019694135.1
GB_GCA_016722635.1
GB_GCA_026388185.1
GB_GCA_021647245.1
GB_GCA_023251875.1
GB_GCA_019911805.1
GB_GCA_019695265.1
GB_GCA_020072965.1
GB_GCA_026984215.1
GB_GCA_028289815.1
GB_GCA_024279495.1
GB_GCA_022072085.1
GB_GCA_021777765.1
GB_GCA_021848885.1
GB_GCA_027338645.1
GB_GCA_026991575.1
GB_GCA_025998875.1
GB_GCA_030425645.1
GB_GCA_030054115.1
GB_GCA_030425805.1
GB_GCA_030425825.1
GB_GCA_030425295.1
GB_GCA_029266595.1
GB_GCA_030601885.1
GB_GCA_030612045.1
GB_GCA_030949385.1
RS_GCF_002087085.1
RS_GCF_004001245.1
RS_GCF_003014555.1
GB_GCA_903939735.1
RS_GCF_014925385.1
RS_GCF_001017655.1
GB_GCA_030609325.1
RS_GCF_001748285.1
RS_GCF_002804065.1
GB_GCA_022447685.1
GB_GCA_019038745.1
GB_GCA_009911305.1
RS_GCF_900187225.1
RS_GCF_900452395.1
RS_GCF_028745505.1
RS_GCF_001895925.1
RS_GCF_000332455.1
RS_GCF_011044775.1
GB_GCA_947475545.1
GB_GCA_030550695.1
GB_GCA_021083345.1
GB_GCA_019695235.1
GB_GCA_003212795.1
RS_GCF_021497505.1
GB_GCA_022823775.1
GB_GCA_903908285.1
RS_GCF_000014865.1
RS_GCF_000213255.1
GB_GCA_000402655.1
GB_GCA_030949605.1
GB_GCA_003054695.1
RS_GCF_008632455.1
GB_GCA_009926935.1
GB_GCA_018449595.1
RS_GCF_018141525.1
RS_GCF_002924445.1
RS_GCF_014982785.1
RS_GCF_002995805.1
RS_GCF_003634695.1
GB_GCA_028877275.1
RS_GCF_900129455.1
RS_GCF_009909145.1
GB_GCA_023151275.1
GB_GCA_020633335.1
RS_GCF_002288225.1
RS_GCF_000775285.1
RS_GCF_011067135.1
RS_GCF_004300825.1
RS_GCF_009649225.1
RS_GCF_000260965.1
GB_GCA_001542995.1
GB_GCA_028287785.1
GB_GCA_017307165.1
RS_GCF_002148795.1
RS_GCF_001748245.1
RS_GCF_030814695.1
GB_GCA_023247075.1
RS_GCF_004118375.1
RS_GCF_014287275.1
GB_GCA_005887995.1
RS_GCF_014279795.1
RS_GCF_000317045.1
RS_GCF_000332315.1
GB_GCA_020632715.1
GB_GCA_003353785.1
GB_GCA_027297745.1
RS_GCF_000015105.1
GB_GCA_026417735.1
RS_GCF_001685395.1
GB_GCA_947259585.1
GB_GCA_023249615.1
GB_GCA_903900335.1
GB_GCA_026397915.1
GB_GCA_004297845.1
GB_GCA_025454955.1
RS_GCF_004210305.1
RS_GCF_011762095.1
GB_GCA_021823405.1
RS_GCF_000155895.1
GB_GCA_000961765.1
RS_GCF_900015215.1
GB_GCA_018970085.1
RS_GCF_014207595.1
RS_GCF_008087665.1
RS_GCF_000297215.2
GB_GCA_943787265.1
GB_GCA_028716565.1
GB_GCA_016712345.1
RS_GCF_900066015.1
RS_GCF_013408145.1
RS_GCF_001298735.1
RS_GCF_014696385.1
RS_GCF_000722635.1
GB_GCA_905182545.1
GB_GCA_902619615.1
GB_GCA_029865285.1
GB_GCA_030914045.1
GB_GCA_008501635.1
GB_GCA_020634975.1
GB_GCA_016875915.1
GB_GCA_024653345.1
GB_GCA_027493445.1
GB_GCA_016710095.1
RS_GCF_016888135.1
GB_GCA_021816765.1
GB_GCA_001917175.1
GB_GCA_009778475.1
GB_GCA_020637395.1
RS_GCF_007992495.1
RS_GCF_010669125.1
RS_GCF_004745575.1
RS_GCF_900156605.1
RS_GCF_002844235.1
GB_GCA_002894665.1
RS_GCF_013096535.2
GB_GCA_014803545.1
RS_GCF_001049895.1
RS_GCF_001029505.1
GB_GCA_030684515.1
GB_GCA_958295685.1
GB_GCA_018657495.1
GB_GCA_030542965.1
GB_GCA_004295055.1
GB_GCA_016875535.1
GB_GCA_003820375.1
RS_GCF_030013905.1
GB_GCA_012103575.1
RS_GCF_030848495.1
GB_GCA_022564695.1
GB_GCA_022711755.1
GB_GCA_026693065.1
GB_GCA_945907245.1
GB_GCA_016869675.1
GB_GCA_029719485.1
GB_GCA_013693795.1
GB_GCA_022072225.1
GB_GCA_016786595.1
GB_GCA_913009875.1
GB_GCA_913065105.1
GB_GCA_005893265.1
GB_GCA_029261925.1
GB_GCA_020444325.1
GB_GCA_021205245.1
GB_GCA_028821475.1
GB_GCA_028695145.1
GB_GCA_027078365.1
RS_GCF_900186465.1
GB_GCA_003339605.1
RS_GCF_012932565.1
RS_GCF_000240225.1
GB_GCA_014762505.1
RS_GCF_016406725.1
RS_GCF_002355435.1
RS_GCF_002155425.1
RS_GCF_008329945.1
RS_GCF_000384115.1
RS_GCF_003966895.1
RS_GCF_001611555.1
RS_GCF_000169155.1
RS_GCF_020097135.1
RS_GCF_001579945.1
RS_GCF_003967355.1
RS_GCF_016863015.1
RS_GCF_000013405.1
RS_GCF_009734445.1
GB_GCA_902613995.1
GB_GCA_019192455.1
GB_GCA_902613795.1
GB_GCA_002783585.1
GB_GCA_016783605.1
GB_GCA_001447805.1
GB_GCA_938015525.1
GB_GCA_030775485.1
RS_GCF_900114625.1
RS_GCF_014652915.1
RS_GCF_003403315.2
RS_GCF_000510645.1
RS_GCF_900106775.1
RS_GCF_000687145.1
GB_GCA_002898735.1
GB_GCA_030431755.1
GB_GCA_012031565.1
GB_GCA_015296025.1
RS_GCF_003932505.1
RS_GCF_900102855.1
RS_GCF_900112605.1
RS_GCF_011398155.1
RS_GCF_003172875.1
RS_GCF_928097925.1
RS_GCF_000264455.2
RS_GCF_018336815.1
RS_GCF_015097055.1
GB_GCA_029880285.1
GB_GCA_016707525.1
GB_GCA_019695305.1
GB_GCA_016124845.1
GB_GCA_029552245.1
GB_GCA_021782495.1
GB_GCA_951812285.1
GB_GCA_018694835.1
GB_GCA_012960245.1
GB_GCA_002239045.1
GB_GCA_026707585.1
GB_GCA_945872365.1
GB_GCA_005768725.1
GB_GCA_022706785.1
GB_GCA_026388095.1
GB_GCA_016860685.1
GB_GCA_011049425.1
GB_GCA_014360825.1
GB_GCA_029561455.1
GB_GCA_003132585.1
GB_GCA_030431715.1
GB_GCA_019695375.1
GB_GCA_022820645.1
GB_GCA_958295725.1
GB_GCA_951812755.1
GB_GCA_019694855.1
GB_GCA_016872385.1
GB_GCA_016865935.1
GB_GCA_945861665.1
GB_GCA_943788815.1
GB_GCA_014075255.1
GB_GCA_005884925.1
GB_GCA_001829495.1
GB_GCA_008363385.1
RS_GCF_004684205.1
GB_GCA_026419655.1
GB_GCA_011682695.1
GB_GCA_938074205.1
GB_GCA_014896945.1
GB_GCA_030431675.1
GB_GCA_026984045.1
GB_GCA_943787745.1
GB_GCA_022450525.1
GB_GCA_023248635.1
GB_GCA_021838785.1
GB_GCA_016869935.1
GB_GCA_030603665.1
GB_GCA_026390315.1
GB_GCA_903844155.1
GB_GCA_022827165.1
GB_GCA_021791415.1
RS_GCF_012926505.1
GB_GCA_016873655.1
GB_GCA_002070955.1
GB_GCA_009692425.1
GB_GCA_030749415.1
GB_GCA_028866275.1
GB_GCA_030690165.1
GB_GCA_022824205.1
RS_GCF_018918095.1
RS_GCF_900476375.1
GB_GCA_023266115.1
GB_GCA_020052955.1
GB_GCA_016875995.1
GB_GCA_958295775.1
GB_GCA_022825235.1
GB_GCA_024998755.1
RS_GCF_000455225.1
RS_GCF_004102945.1
GB_GCA_013626165.1
RS_GCF_025950085.1
GB_GCA_951813285.1
GB_GCA_021781705.1
GB_GCA_009377665.1
GB_GCA_020051695.1
RS_GCF_028748105.1
GB_GCA_016649875.1
GB_GCA_029865265.1
RS_GCF_001677435.1
RS_GCF_011089885.1
RS_GCF_014396975.1
GB_GCA_002159075.1
GB_GCA_028280285.1
RS_GCF_003173035.1
