## Supplementary material for "Global distribution of isoprenoid quinones across Bacteria": S4 Table

### Sheet: Feuil1
Number	Plasmid name	backbone	gene	origin	cloning site	reference
P1	vector (vec)	pBAD24i	empty	laboratory collection	/	Kazemzadeh et al., 2023
P2	pUbiA	pBAD24i	UbiA	GeneCust	NcoI/HindIII	this study
P3	pUbiB	pBAD24i	UbiB	GenScript	NcoI/HindIII	this study
P4	pUbiC	pBAD24i	UbiC	GeneCust	NcoI/HindIII	this study
P5	pUbiD	pBAD24i	UbiD	GenScript	NcoI/HindIII	this study
P6	pUbiE	pBAD24i	UbiE	GenScript	NcoI/HindIII	this study
P7	pUbiG	pBAD24i	UbiG	GenScript	NcoI/HindIII	this study
P8	pUbiK	pBAD24i	UbiK	GenScript	NcoI/HindIII	this study
P9	pUbiX	pBAD24i	UbiX	GeneCust	NcoI/HindIII	this study
P10	pUbiT	pB-ORF	UbiT	GeneCust	NdeI/BamHI	this study
P11	pUbiU	pB-ORF	UbiU	GeneCust	NdeI/BamHI	this study
P12	pUbiV	pB-ORF	UbiV	GeneCust	NdeI/BamHI	this study
P13	pTU1A-RFP	pTU1A	RFP	Addgene (#72739)	/	Moore et al., 2016
P14	pTU1B-RFP	pTU1B	RFP	Addgene (#72740)	/	Moore et al., 2016
P15	pTU1C-RFP	pTU1C	RFP	Addgene (#72741)	/	Moore et al., 2016
P16	pTU1A-UbiT	pTU1A	UbiT TU	P10/P13/P21/P22/P23	BsaI	this study
P17	pTU1B-UbiU	pTU1B	UbiU TU	P11/P14/P21/P22/P23	BsaI	this study
P18	pTU1C-UbiV	pTU1C	UbiV TU	P12/P15/P21/P22/P23	BsaI	this study
P19	pTU2b-RFP	pTU2b	RFP	Addgene (#72959)	/	Moore et al., 2016
P20	pUbiUVT	pTU2b	UbiUVT Tus	P19/P13/P14/P15	BsmBI	this study
P21	pBP-J23114	pBP-J23114	(promoter)	Addgene (#72965)	/	Moore et al., 2016
P22	pBP-pET-RBS	pBP-pET-RBS	(Ribosome binding site)	Addgene (#72981)	/	Moore et al., 2016
P23	pBP-L3S2P21	pBP-L3S2P21	(terminator)	Addgene (#72999)	/	Moore et al., 2016
P24	pRquA	pBAD24i	RquA	GeneCust	NcoI/HindIII	this study
Table S4: plasmids used in this study
References
Moore SJ, Lai HE, Kelwick RJR, Ghee SM, Bell DJ, Polizzi KM, et al. EcoFlex: A Multifunctional MoClo Kit for E-coli Synthetic Biology. ACS Synth Biol. 2016;5: 1059–1069. doi:10.1021/acssynbio.6b00031
Kazemzadeh K, Pelosi L, Chenal C, Chobert S-C, Hajj Chehade M, Jullien M, et al. Diversification of ubiquinone biosynthesis via gene duplications, transfers, losses, and parallel evolution. Mol Biol Evol. 2023; msad219. doi:10.1093/molbev/msad219
