## Supplementary material for "Global distribution of isoprenoid quinones across Bacteria": S5 Table

### Sheet: Feuil1
Name	relevant genotype	source
Top10	Chemically competent cells	Invitrogen
MG1655	Parental strain	Laboratory collection
ΔubiAc	ΔubiA cured with pCP20	Kazemzadeh et al., 2021
ΔubiBc	ΔubiB cured with pCP20	Kazemzadeh et al., 2021
ΔubiCc	ΔubiC cured with pCP20	Kazemzadeh et al., 2021
ΔubiD	ΔubiD::cat	Pelosi et al. 2019
ΔubiDc	ΔubiD cured with pCP20, clone catS	This study
ΔubiEc	ΔubiE cured with pCP20	Kazemzadeh et al., 2021
ΔubiGc	ΔubiG cured with pCP20	Kazemzadeh et al., 2021
ΔubiKc	ΔubiK cured with pCP20	Kazemzadeh et al., 2021
ΔubiXc	ΔubiX cured with pCP20	Kazemzadeh et al., 2021
ΔubiUVT	MG1655 ΔubiUVT::Kan	This study
Table S5: E. coli strains used in this study
References
Pelosi L, Vo CD, Abby SS, Loiseau L, Rascalou B, Hajj Chehade M, et al. Ubiquinone Biosynthesis over the Entire O2 Range: Characterization of a Conserved O2-Independent Pathway. mBio. 2019;10: e01319-19. doi:10.1128/mBio.01319-19
Kazemzadeh K, Hajj Chehade M, Hourdoir G, Brunet CD, Caspar Y, Loiseau L, et al. The biosynthetic pathway of ubiquinone contributes to pathogenicity of Francisella. J Bacteriol. 2021; JB0040021. doi:10.1128/JB.00400-21
