## Supplementary material for "Global distribution of isoprenoid quinones across Bacteria": S6 Table

### Sheet: Table_S4
species	chain_lengths	pmid	notes
Actinokineospora spheciospongiae	(9),(10, 7, 8, 9)	25378048,25519300	ncbi different species + second paper more detailed
Allofrancisella guangzhouensis	(8, 9),(8)	23606480,27543089	not the species described 27543089
Alteribacillus iranensis	(5, 6, 7),(7)	21571930,27530438	not the species described 27530438
Alteribacillus persepolensis	(7),(7, 8)	19620367,22228653	not the species described 22228653
Aquibacillus albus	(7),(6, 7)	22622623,25062698	not the species described 25062698
Aquibacillus koreensis	(7),(6, 7)	16403894,25062698	not the species described 25062698
Aquibium carbonis	(),(10)	30874924,35038289
Bhargavaea beijingensis	(7),(8)	19329597,22155760	2 different analysis
Bhargavaea ginsengi	(7),(8)	19329597,22155760	2 different analysis
Catenulispora rubra	(9),()	17911295,33360072
Chakrabartia godavariana	(10, 8, 9),(10)	31025129,31166165	first paper more detailed
Citricoccus alkalitolerans	(9),(8, 9)	15653858,19651738	2 different analysis
Cognataquiflexum aquatile	(7),(7, 8)	31038450,36748472	not the species described 36748472
Enteractinococcus fodinae	(7, 8, 9),(7, 8)	20382793,22228667	not the species described 22228667
Falsigemmobacter intermedius	(10, 11, 8, 9),(10)	25479954,32686033	not the species described 32686033
Gemmatimonas aurantiaca	(9),(8)	12892144,25899503	not the species described 25899503
Gryllotalpicola ginsengisoli	(9),(11)	18842862,22140167	not the species described 22140167
Gryllotalpicola soli	(10, 11),(10, 11, 12)	25240021,31675290	not the species described 31675290
Herpetosiphon giganteus	(6, 7),(10)	871230,28741992	1977 vs 2017
Jeotgalibacillus campisalis	(7),(7, 8)	15280308,19643870	not the species described 19643870
Kaistella antarctica	(6),(10, 6)	15653910,33724915	not the species described (UQ-10, MK-6)
Kaistella jeonii	(6),(10, 6)	15653910,33724915	not the species described (UQ-10, MK-6)
Kocuria turfanensis	(8, 9),(8)	18523169,29034846	not the species described
Leucobacter celer	(11),(10, 11)	21037031,26275616	different strains
Lutibaculum baratangense	(4, 8, 9),(10, 9)	21148673,22021575	21148673 retracted paper
Microcella alkalica	(),(10, 11, 12)	17012572,34628559
Microcella frigidaquae	(),(10, 11, 12)	19667371,34628559
Microcella indica	(),(10, 11, 12)	33185523,34628559
Modestobacter multiseptatus	(8, 9),(9)	10826821,17766865	not the species described 17766865
Nakamurella flavida	(8, 9),(8)	17220441,22703716	not the species described 22703716
Nocardiopsis kunsanensis	(),(10)	11034504,19625431
Nocardiopsis salina	(10, 12),()	15388747,16627660
Oceanobacillus picturae	(),(7)	12710619,16403894
Pimelobacter simplex	(),(8),()	7171289,9226927,23196296
Planomicrobium okeanokoites	(7, 8),(6, 7, 8)	8863410,11491353	Papier 1996 vs 2001
Poseidonibacter lekithochrous	(6),(6, 7)	28109200,28820118	2 different analyses
Pseudactinotalea suaedae	(10),(8)	25307231,27902298	not the species described 27902298
Pseudarthrobacter enclensis	(7, 8, 9),(10, 8, 9)	25052022,31424381	not the species described 31424381
Pseudarthrobacter phenanthrenivorans	(8),(10, 8, 9)	19196765,31424381	2 different analyses
Pseudazoarcus pumilus	(7, 8),(8)	30882295,34369861	not the species described 34369861
Pseudoclavibacter helvolus	(9),(10, 9, 8)	15143025,15388726	not the species described 15143025
Rhodococcus qingshengii	(),(8),(8)	18048720,24854006,32538737
Rhodopseudomonas palustris	(),(10)	168826,21986724
Roseibium polysiphoniae	(10),(10, 9)	30810769,33433309	not the species described 33433309
Saccharomonospora halophila	(9),(10, 9)	11931168,20729305	not the species described 20729305
Saccharomonospora iraqiensis	(9),(10, 9)	13130053,20729305	not the species described 20729305
Salibacterium qingdaonense	(6, 7),(7)	17473273,26338019	not the species described 26338019
Salinifilum aidingensis	(9),(10, 9)	28920832,29144232	not the species described 29144232
Salininema proteolyticum	(9),(10, 9),(10)	26219545,26337957,27088835	2 different analyses + not the species described
Sandarakinorhabdus limnophila	(10, 9),(10)	16585705,26475309	not the species described 26475309
Shewanella intestini	(6, 7, 8),(7, 8)	28629494,31778351	not the species described 31778351
Sinomonas albida	(9),(8, 9)	19329620,21571934	not the species described 21571934
Sinomonas echigonensis	(9),(8, 9)	19329620,21571934	not the species described 21571934
Solimonas flava	(6, 7, 8, 9),(8)	18175707,20971835	20971835 on the genus Solimonas
Sphaerotilus natans	(7),(8)	12361261,20495027	not the species described 20495027
Sphingobium indicum	(),(10)	19643888,21551337
Streptomonospora nanhaiensis	(10, 11),(10)	23847283,26297597	2 different analyses
Streptomyces alkaliphilus	(9),()	25761860,33161356
Streptomyces calidiresistens	(9),()	24803237,33161356
Streptomyces durbertensis	(9),()	30303472,33161356
Undibacterium pigrum	(8),(7, 8)	17625185,20305060	not the species described 20305060
Xylanimonas pachnodae	(),(8, 9)	15280318,31976851
Zoogloea ramigera	(10),(8)	16449455,32841112	not the species described (both cases)
Zooshikella ganghwensis	(9),(9),(8, 9)	12892120,26409875,34705624	not the species described 34705624
